# The polyglutamine amyloid nucleus in living cells is a monomer with competing dimensions of order

**DOI:** 10.1101/2021.08.29.458132

**Authors:** Tej Kandola, Shriram Venkatesan, Jiahui Zhang, Brooklyn Lerbakken, Jillian F Blanck, Jianzheng Wu, Jay Unruh, Paula Berry, Jeffrey J. Lange, Alex Von Schulze, Andrew Box, Malcolm Cook, Celeste Sagui, Randal Halfmann

**Author notes:** These authors contributed equally (Tej Kandola, Shriram Venkatesan).

## Abstract

A long-standing goal of the study of amyloids has been to characterize the structural basis of the rate-determining nucleating event. However, the ephemeral nature of that event has made it inaccessible to classical biochemistry, structural biology, and computational approaches. Here, we addressed that limitation by measuring the dependence of amyloid formation on concentration and conformational templates in living cells, whose volumes are sufficiently small to resolve the outcomes of independent nucleation events. We characterized numerous rationally designed sequence variants of polyglutamine (polyQ), a polypeptide that precipitates Huntington’s and other amyloid-associated neurodegenerative diseases when its length exceeds a characteristic threshold. This effort uncovered a pattern of approximately twelve Qs, only for polypeptides exceeding the clinical length threshold, that allow for amyloid nucleation to occur spontaneously within single polypeptides. Nucleation was inhibited by intermolecular phase separation. Using atomistic molecular dynamics simulations, we found that the pattern encodes a minimal steric zipper of interdigitated side chains. Lateral growth of the steric zipper competed with axial growth to produce “pre-amyloid” oligomers. By illuminating the structural mechanism of polyQ amyloid formation in cells, our findings reveal a potential molecular etiology for polyQ diseases, and may provide a roadmap for the design of new therapies.
