## Supplementary material for "The polyglutamine amyloid nucleus in living cells is a monomer with competing dimensions of order": Table S1

### Sheet: Sheet1
Halfmann Lab ID	Annotation	N-term fusion	insert sequence	C-term fusion	fullORFAA_sequence
rhx0927	ASC		GRARDAILDALENLTAEELKKFKLKLLSVPLREGYGRIPRGALLSMDALDLTDKLVSFYLETYGAELTANVLRDMGLQEMAGQLQAATHQGSG	mEos3.1	MSGRARDAILDALENLTAEELKKFKLKLLSVPLREGYGRIPRGALLSMDALDLTDKLVSFYLETYGAELTANVLRDMGLQEMAGQLQAATHQGSGAAPAGIQAPPQSAAKPGLHFIDQHRAALIARVTNVEWLLDALYGKVLTDEQYQAVRAEPTNPSKMRKLFSFTPAWNWTCKDLLLQALRESQSYLVEDLERSGAEAAAREAAAREAAAREAAARINMSAIKPDMKIKLRMEGNVNGHHFVIDGDGTGKPFEGKQSMDLEVKEGGPLPFAFDILTTAFHYGNRVFAKYPDNIQDYFKQSFPKGYSWERSLTFEDGGICNARNDITMEGDTFYNKVRFYGTNFPANGPVMQKKTLKWEPSTEKMYVRDGVLTGDVEMALLLEGNAHYRCDFRTTYKA…
rhx0988	ASC PYD		GRARDAILDALENLTAEELKKFKLKLLSVPLREGYGRIPRGALLSMDALDLTDKLVSFYLETYGAELTANVLRDMGLQEMAGQLQAATHQGSG	mEos3.1	MSGRARDAILDALENLTAEELKKFKLKLLSVPLREGYGRIPRGALLSMDALDLTDKLVSFYLETYGAELTANVLRDMGLQEMAGQLQAATHQGSGGAEAAAREAAAREAAAREAAARINMSAIKPDMKIKLRMEGNVNGHHFVIDGDGTGKPFEGKQSMDLEVKEGGPLPFAFDILTTAFHYGNRVFAKYPDNIQDYFKQSFPKGYSWERSLTFEDGGICNARNDITMEGDTFYNKVRFYGTNFPANGPVMQKKTLKWEPSTEKMYVRDGVLTGDVEMALLLEGNAHYRCDFRTTYKAKEKGVKLPGAHFVDHCIEILSHDKDYNKVKLYEHAVAHSGLPDNARR
rhx3993	ASC PYD-µNS		GRARDAILDALENLTAEELKKFKLKLLSVPLREGYGRIPRGALLSMDALDLTDKLVSFYLETYGAELTANVLRDMGLQEMAGQLQAATHQGSG	mEos3.1-µNS	MSGRARDAILDALENLTAEELKKFKLKLLSVPLREGYGRIPRGALLSMDALDLTDKLVSFYLETYGAELTANVLRDMGLQEMAGQLQAATHQGSGGAEAAAREAAAREAAAREAAARINMSAIKPDMKIKLRMEGNVNGHHFVIDGDGTGKPFEGKQSMDLEVKEGGPLPFAFDILTTAFHYGNRVFAKYPDNIQDYFKQSFPKGYSWERSLTFEDGGICNARNDITMEGDTFYNKVRFYGTNFPANGPVMQKKTLKWEPSTEKMYVRDGVLTGDVEMALLLEGNAHYRCDFRTTYKAKEKGVKLPGAHFVDHCIEILSHDKDYNKVKLYEHAVAHSGLPDNARRGGGGSGGGGSGGGGSSDMVDGIKLQLDASRQCHECPVLQQKVVELEKQIIMQKS…
rhx2832	MBP-ASC	MBP	GRARDAILDALENLTAEELKKFKLKLLSVPLREGYGRIPRGALLSMDALDLTDKLVSFYLETYGAELTANVLRDMGLQEMAGQLQAATHQGSG	mEos3.1	MSKIEEGKLVIWINGDKGYNGLAEVGKKFEKDTGIKVTVEHPDKLEEKFPQVAATGDGPDIIFWAHDRFGGYAQSGLLAEITPDKAFQDKLYPFTWDAVRYNGKLIAYPIAVEALSLIYNKDLLPNPPKTWEEIPALDKELKAKGKSALMFNLQEPYFTWPLIAADGGYAFKYENGKYDIKDVGVDNAGAKAGLTFLVDLIKNKHMNADTDYSIAEAAFNKGETAMTINGPWAWSNIDTSKVNYGVTVLPTFKGQPSKPFVGVLSAGINAASPNKELAKEFLENYLLTDEGLEAVNKDKPLGAVALKSYEEELAKDPRIAATMENAQKGEIMPNIPQMSAFWYAVRTAVINAASGRQTVDEALKDAQTGGGSAHINLKVKGQDGNEVFFRIKRSTQLKK…
rhx0974	SUP35 PrD		MSDSNQGNNQQNYQQYSQNGNQQQGNNRYQGYQAYNAQAQPAGGYYQNYQGYSGYQQGGYQQYNPDAGYQQQYNPQGGYQQYNPQGGYQQQFNPQGGRGNYKNFNYNNNLQGYQAGFQPQSQGMSLNDFQKQQKQ	mEos3.1	MSDSNQGNNQQNYQQYSQNGNQQQGNNRYQGYQAYNAQAQPAGGYYQNYQGYSGYQQGGYQQYNPDAGYQQQYNPQGGYQQYNPQGGYQQQFNPQGGRGNYKNFNYNNNLQGYQAGFQPQSQGMSLNDFQKQQKQCDPAFLYKVVMGCRNSISSSPEAAAREAAAREAAAREAAARGGGRINGGGGGAMSAIKPDMKIKLRMEGNVNGHHFVIDGDGTGKPFEGKQSMDLEVKEGGPLPFAFDILTTAFHYGNRVFAKYPDNIQDYFKQSFPKGYSWERSLTFEDGGICNARNDITMEGDTFYNKVRFYGTNFPANGPVMQKKTLKWEPSTEKMYVRDGVLTGDVEMALLLEGNAHYRCDFRTTYKAKEKGVKLPGAHFVDHCIEILSHDKDYNKVKLY…
rhx2681	60:N		NNNNNNNNNNNNNNNNNNNNNNNNNNNNNNNNNNNNNNNNNNNNNNNNNNNNNNNNNNNN	mEos3.1	MSGNNNNNNNNNNNNNNNNNNNNNNNNNNNNNNNNNNNNNNNNNNNNNNNNNNNNNNNNNNNNPQGAEAAAREAAAREAAAREAAARINMSAIKPDMKIKLRMEGNVNGHHFVIDGDGTGKPFEGKQSMDLEVKEGGPLPFAFDILTTAFHYGNRVFAKYPDNIQDYFKQSFPKGYSWERSLTFEDGGICNARNDITMEGDTFYNKVRFYGTNFPANGPVMQKKTLKWEPSTEKMYVRDGVLTGDVEMALLLEGNAHYRCDFRTTYKAKEKGVKLPGAHFVDHCIEILSHDKDYNKVKLYEHAVAHSGLPDNARR
rhx2687	60:N4Q		NNNNQNNNNQNNNNQNNNNQNNNNQNNNNQNNNNQNNNNQNNNNQNNNNQNNNNQNNNNQ	mEos3.1	MSGNNNNQNNNNQNNNNQNNNNQNNNNQNNNNQNNNNQNNNNQNNNNQNNNNQNNNNQNNNNQPQGAEAAAREAAAREAAAREAAARINMSAIKPDMKIKLRMEGNVNGHHFVIDGDGTGKPFEGKQSMDLEVKEGGPLPFAFDILTTAFHYGNRVFAKYPDNIQDYFKQSFPKGYSWERSLTFEDGGICNARNDITMEGDTFYNKVRFYGTNFPANGPVMQKKTLKWEPSTEKMYVRDGVLTGDVEMALLLEGNAHYRCDFRTTYKAKEKGVKLPGAHFVDHCIEILSHDKDYNKVKLYEHAVAHSGLPDNARR
rhx2686	60:N3Q		NNNQNNNQNNNQNNNQNNNQNNNQNNNQNNNQNNNQNNNQNNNQNNNQNNNQNNNQNNNQ	mEos3.1	MSGNNNQNNNQNNNQNNNQNNNQNNNQNNNQNNNQNNNQNNNQNNNQNNNQNNNQNNNQNNNQPQGAEAAAREAAAREAAAREAAARINMSAIKPDMKIKLRMEGNVNGHHFVIDGDGTGKPFEGKQSMDLEVKEGGPLPFAFDILTTAFHYGNRVFAKYPDNIQDYFKQSFPKGYSWERSLTFEDGGICNARNDITMEGDTFYNKVRFYGTNFPANGPVMQKKTLKWEPSTEKMYVRDGVLTGDVEMALLLEGNAHYRCDFRTTYKAKEKGVKLPGAHFVDHCIEILSHDKDYNKVKLYEHAVAHSGLPDNARR
rhx3947	60:N2Q		NNQNNQNNQNNQNNQNNQNNQNNQNNQNNQNNQNNQNNQNNQNNQNNQNNQNNQNNQNNQ	mEos3.1	MSGNNQNNQNNQNNQNNQNNQNNQNNQNNQNNQNNQNNQNNQNNQNNQNNQNNQNNQNNQNNQPQGAEAAAREAAAREAAAREAAARINMSAIKPDMKIKLRMEGNVNGHHFVIDGDGTGKPFEGKQSMDLEVKEGGPLPFAFDILTTAFHYGNRVFAKYPDNIQDYFKQSFPKGYSWERSLTFEDGGICNARNDITMEGDTFYNKVRFYGTNFPANGPVMQKKTLKWEPSTEKMYVRDGVLTGDVEMALLLEGNAHYRCDFRTTYKAKEKGVKLPGAHFVDHCIEILSHDKDYNKVKLYEHAVAHSGLPDNARR
rhx2683	60:QN		QNQNQNQNQNQNQNQNQNQNQNQNQNQNQNQNQNQNQNQNQNQNQNQNQNQNQNQNQNQN	mEos3.1	MSGQNQNQNQNQNQNQNQNQNQNQNQNQNQNQNQNQNQNQNQNQNQNQNQNQNQNQNQNQNQNPQGAEAAAREAAAREAAAREAAARINMSAIKPDMKIKLRMEGNVNGHHFVIDGDGTGKPFEGKQSMDLEVKEGGPLPFAFDILTTAFHYGNRVFAKYPDNIQDYFKQSFPKGYSWERSLTFEDGGICNARNDITMEGDTFYNKVRFYGTNFPANGPVMQKKTLKWEPSTEKMYVRDGVLTGDVEMALLLEGNAHYRCDFRTTYKAKEKGVKLPGAHFVDHCIEILSHDKDYNKVKLYEHAVAHSGLPDNARR
rhx3761	60:QNQ6NQ		QNQQQQQQNQQNQQQQQQNQQNQQQQQQNQQNQQQQQQNQQNQQQQQQNQQNQQQQQQNQ	mEos3.1	MSGQNQQQQQQNQQNQQQQQQNQQNQQQQQQNQQNQQQQQQNQQNQQQQQQNQQNQQQQQQNQPQGAEAAAREAAAREAAAREAAARINMSAIKPDMKIKLRMEGNVNGHHFVIDGDGTGKPFEGKQSMDLEVKEGGPLPFAFDILTTAFHYGNRVFAKYPDNIQDYFKQSFPKGYSWERSLTFEDGGICNARNDITMEGDTFYNKVRFYGTNFPANGPVMQKKTLKWEPSTEKMYVRDGVLTGDVEMALLLEGNAHYRCDFRTTYKAKEKGVKLPGAHFVDHCIEILSHDKDYNKVKLYEHAVAHSGLPDNARR
rhx2684	60:Q2N		QQNQQNQQNQQNQQNQQNQQNQQNQQNQQNQQNQQNQQNQQNQQNQQNQQNQQNQQNQQN	mEos3.1	MSGQQNQQNQQNQQNQQNQQNQQNQQNQQNQQNQQNQQNQQNQQNQQNQQNQQNQQNQQNQQNPQGAEAAAREAAAREAAAREAAARINMSAIKPDMKIKLRMEGNVNGHHFVIDGDGTGKPFEGKQSMDLEVKEGGPLPFAFDILTTAFHYGNRVFAKYPDNIQDYFKQSFPKGYSWERSLTFEDGGICNARNDITMEGDTFYNKVRFYGTNFPANGPVMQKKTLKWEPSTEKMYVRDGVLTGDVEMALLLEGNAHYRCDFRTTYKAKEKGVKLPGAHFVDHCIEILSHDKDYNKVKLYEHAVAHSGLPDNARR
rhx3265	60:Q3A		QQQAQQQAQQQAQQQAQQQAQQQAQQQAQQQAQQQAQQQAQQQAQQQAQQQAQQQAQQQA	mEos3.1	MSGQQQAQQQAQQQAQQQAQQQAQQQAQQQAQQQAQQQAQQQAQQQAQQQAQQQAQQQAQQQAPQGAEAAAREAAAREAAAREAAARINMSAIKPDMKIKLRMEGNVNGHHFVIDGDGTGKPFEGKQSMDLEVKEGGPLPFAFDILTTAFHYGNRVFAKYPDNIQDYFKQSFPKGYSWERSLTFEDGGICNARNDITMEGDTFYNKVRFYGTNFPANGPVMQKKTLKWEPSTEKMYVRDGVLTGDVEMALLLEGNAHYRCDFRTTYKAKEKGVKLPGAHFVDHCIEILSHDKDYNKVKLYEHAVAHSGLPDNARR
rhx3453	60:Q3G		QQQGQQQGQQQGQQQGQQQGQQQGQQQGQQQGQQQGQQQGQQQGQQQGQQQGQQQGQQQG	mEos3.1	MSGQQQGQQQGQQQGQQQGQQQGQQQGQQQGQQQGQQQGQQQGQQQGQQQGQQQGQQQGQQQGPQGAEAAAREAAAREAAAREAAARINMSAIKPDMKIKLRMEGNVNGHHFVIDGDGTGKPFEGKQSMDLEVKEGGPLPFAFDILTTAFHYGNRVFAKYPDNIQDYFKQSFPKGYSWERSLTFEDGGICNARNDITMEGDTFYNKVRFYGTNFPANGPVMQKKTLKWEPSTEKMYVRDGVLTGDVEMALLLEGNAHYRCDFRTTYKAKEKGVKLPGAHFVDHCIEILSHDKDYNKVKLYEHAVAHSGLPDNARR
rhx3440	75:Q3H		QQQHQQQHQQQHQQQHQQQHQQQHQQQHQQQHQQQHQQQHQQQHQQQHQQQHQQQHQQQHQQQHQQQHQQQHQQQ	mEos3.1	MSGQQQHQQQHQQQHQQQHQQQHQQQHQQQHQQQHQQQHQQQHQQQHQQQHQQQHQQQHQQQHQQQHQQQHQQQHQQQPQGAEAAAREAAAREAAAREAAARINMSAIKPDMKIKLRMEGNVNGHHFVIDGDGTGKPFEGKQSMDLEVKEGGPLPFAFDILTTAFHYGNRVFAKYPDNIQDYFKQSFPKGYSWERSLTFEDGGICNARNDITMEGDTFYNKVRFYGTNFPANGPVMQKKTLKWEPSTEKMYVRDGVLTGDVEMALLLEGNAHYRCDFRTTYKAKEKGVKLPGAHFVDHCIEILSHDKDYNKVKLYEHAVAHSGLPDNARR
rhx3450	60:(Q3N)2N		QQQNQQQNNQQQNQQQNNQQQNQQQNNQQQNQQQNNQQQNQQQNNQQQNQQQNNQQQNQQ	mEos3.1	MSGQQQNQQQNNQQQNQQQNNQQQNQQQNNQQQNQQQNNQQQNQQQNNQQQNQQQNNQQQNQQPQGAEAAAREAAAREAAAREAAARINMSAIKPDMKIKLRMEGNVNGHHFVIDGDGTGKPFEGKQSMDLEVKEGGPLPFAFDILTTAFHYGNRVFAKYPDNIQDYFKQSFPKGYSWERSLTFEDGGICNARNDITMEGDTFYNKVRFYGTNFPANGPVMQKKTLKWEPSTEKMYVRDGVLTGDVEMALLLEGNAHYRCDFRTTYKAKEKGVKLPGAHFVDHCIEILSHDKDYNKVKLYEHAVAHSGLPDNARR
rhx3451	60:(Q3N)3N		QQQNQQQNQQQNNQQQNQQQNQQQNNQQQNQQQNQQQNNQQQNQQQNQQQNNQQQNQQQN	mEos3.1	MSGQQQNQQQNQQQNNQQQNQQQNQQQNNQQQNQQQNQQQNNQQQNQQQNQQQNNQQQNQQQNPQGAEAAAREAAAREAAAREAAARINMSAIKPDMKIKLRMEGNVNGHHFVIDGDGTGKPFEGKQSMDLEVKEGGPLPFAFDILTTAFHYGNRVFAKYPDNIQDYFKQSFPKGYSWERSLTFEDGGICNARNDITMEGDTFYNKVRFYGTNFPANGPVMQKKTLKWEPSTEKMYVRDGVLTGDVEMALLLEGNAHYRCDFRTTYKAKEKGVKLPGAHFVDHCIEILSHDKDYNKVKLYEHAVAHSGLPDNARR
rhx3452	60:(Q3N)4N		QQQNQQQNQQQNQQQNNQQQNQQQNQQQNQQQNNQQQNQQQNQQQNQQQNNQQQNQQQNQ	mEos3.1	MSGQQQNQQQNQQQNQQQNNQQQNQQQNQQQNQQQNNQQQNQQQNQQQNQQQNNQQQNQQQNQPQGAEAAAREAAAREAAAREAAARINMSAIKPDMKIKLRMEGNVNGHHFVIDGDGTGKPFEGKQSMDLEVKEGGPLPFAFDILTTAFHYGNRVFAKYPDNIQDYFKQSFPKGYSWERSLTFEDGGICNARNDITMEGDTFYNKVRFYGTNFPANGPVMQKKTLKWEPSTEKMYVRDGVLTGDVEMALLLEGNAHYRCDFRTTYKAKEKGVKLPGAHFVDHCIEILSHDKDYNKVKLYEHAVAHSGLPDNARR
rhx2602	60:Q3N		QQQNQQQNQQQNQQQNQQQNQQQNQQQNQQQNQQQNQQQNQQQNQQQNQQQNQQQNQQQN	mEos3.1	MSGQQQNQQQNQQQNQQQNQQQNQQQNQQQNQQQNQQQNQQQNQQQNQQQNQQQNQQQNQQQNPQGAEAAAREAAAREAAAREAAARINMSAIKPDMKIKLRMEGNVNGHHFVIDGDGTGKPFEGKQSMDLEVKEGGPLPFAFDILTTAFHYGNRVFAKYPDNIQDYFKQSFPKGYSWERSLTFEDGGICNARNDITMEGDTFYNKVRFYGTNFPANGPVMQKKTLKWEPSTEKMYVRDGVLTGDVEMALLLEGNAHYRCDFRTTYKAKEKGVKLPGAHFVDHCIEILSHDKDYNKVKLYEHAVAHSGLPDNARR
rhx3639	60:Q3N-µNS		QQQNQQQNQQQNQQQNQQQNQQQNQQQNQQQNQQQNQQQNQQQNQQQNQQQNQQQNQQQN	mEos3.1-µNS	MSGQQQNQQQNQQQNQQQNQQQNQQQNQQQNQQQNQQQNQQQNQQQNQQQNQQQNQQQNQQQNPQGAEAAAREAAAREAAAREAAARINMSAIKPDMKIKLRMEGNVNGHHFVIDGDGTGKPFEGKQSMDLEVKEGGPLPFAFDILTTAFHYGNRVFAKYPDNIQDYFKQSFPKGYSWERSLTFEDGGICNARNDITMEGDTFYNKVRFYGTNFPANGPVMQKKTLKWEPSTEKMYVRDGVLTGDVEMALLLEGNAHYRCDFRTTYKAKEKGVKLPGAHFVDHCIEILSHDKDYNKVKLYEHAVAHSGLPDNARRGGGGSGGGGSGGGGSSDMVDGIKLQLDASRQCHECPVLQQKVVELEKQIIMQKSIQSDPTPMALQPLLSQLRELSSEVTRLQME…
rhx3266	60:Q4A		QQQQAQQQQAQQQQAQQQQAQQQQAQQQQAQQQQAQQQQAQQQQAQQQQAQQQQAQQQQA	mEos3.1	MSGQQQQAQQQQAQQQQAQQQQAQQQQAQQQQAQQQQAQQQQAQQQQAQQQQAQQQQAQQQQAPQGAEAAAREAAAREAAAREAAARINMSAIKPDMKIKLRMEGNVNGHHFVIDGDGTGKPFEGKQSMDLEVKEGGPLPFAFDILTTAFHYGNRVFAKYPDNIQDYFKQSFPKGYSWERSLTFEDGGICNARNDITMEGDTFYNKVRFYGTNFPANGPVMQKKTLKWEPSTEKMYVRDGVLTGDVEMALLLEGNAHYRCDFRTTYKAKEKGVKLPGAHFVDHCIEILSHDKDYNKVKLYEHAVAHSGLPDNARR
rhx3454	60:Q4G		QQQQGQQQQGQQQQGQQQQGQQQQGQQQQGQQQQGQQQQGQQQQGQQQQGQQQQGQQQQG	mEos3.1	MSGQQQQGQQQQGQQQQGQQQQGQQQQGQQQQGQQQQGQQQQGQQQQGQQQQGQQQQGQQQQGPQGAEAAAREAAAREAAAREAAARINMSAIKPDMKIKLRMEGNVNGHHFVIDGDGTGKPFEGKQSMDLEVKEGGPLPFAFDILTTAFHYGNRVFAKYPDNIQDYFKQSFPKGYSWERSLTFEDGGICNARNDITMEGDTFYNKVRFYGTNFPANGPVMQKKTLKWEPSTEKMYVRDGVLTGDVEMALLLEGNAHYRCDFRTTYKAKEKGVKLPGAHFVDHCIEILSHDKDYNKVKLYEHAVAHSGLPDNARR
rhx3441	75:Q4H		QQQQHQQQQHQQQQHQQQQHQQQQHQQQQHQQQQHQQQQHQQQQHQQQQHQQQQHQQQQHQQQQHQQQQHQQQQH	mEos3.1	MSGQQQQHQQQQHQQQQHQQQQHQQQQHQQQQHQQQQHQQQQHQQQQHQQQQHQQQQHQQQQHQQQQHQQQQHQQQQHPQGAEAAAREAAAREAAAREAAARINMSAIKPDMKIKLRMEGNVNGHHFVIDGDGTGKPFEGKQSMDLEVKEGGPLPFAFDILTTAFHYGNRVFAKYPDNIQDYFKQSFPKGYSWERSLTFEDGGICNARNDITMEGDTFYNKVRFYGTNFPANGPVMQKKTLKWEPSTEKMYVRDGVLTGDVEMALLLEGNAHYRCDFRTTYKAKEKGVKLPGAHFVDHCIEILSHDKDYNKVKLYEHAVAHSGLPDNARR
rhx2603	60:Q4N		QQQQNQQQQNQQQQNQQQQNQQQQNQQQQNQQQQNQQQQNQQQQNQQQQNQQQQNQQQQN	mEos3.1	MSGQQQQNQQQQNQQQQNQQQQNQQQQNQQQQNQQQQNQQQQNQQQQNQQQQNQQQQNQQQQNPQGAEAAAREAAAREAAAREAAARINMSAIKPDMKIKLRMEGNVNGHHFVIDGDGTGKPFEGKQSMDLEVKEGGPLPFAFDILTTAFHYGNRVFAKYPDNIQDYFKQSFPKGYSWERSLTFEDGGICNARNDITMEGDTFYNKVRFYGTNFPANGPVMQKKTLKWEPSTEKMYVRDGVLTGDVEMALLLEGNAHYRCDFRTTYKAKEKGVKLPGAHFVDHCIEILSHDKDYNKVKLYEHAVAHSGLPDNARR
rhx3640	60:Q4N-µNS		QQQQNQQQQNQQQQNQQQQNQQQQNQQQQNQQQQNQQQQNQQQQNQQQQNQQQQNQQQQN	mEos3.1-µNS	MSGQQQQNQQQQNQQQQNQQQQNQQQQNQQQQNQQQQNQQQQNQQQQNQQQQNQQQQNQQQQNPQGAEAAAREAAAREAAAREAAARINMSAIKPDMKIKLRMEGNVNGHHFVIDGDGTGKPFEGKQSMDLEVKEGGPLPFAFDILTTAFHYGNRVFAKYPDNIQDYFKQSFPKGYSWERSLTFEDGGICNARNDITMEGDTFYNKVRFYGTNFPANGPVMQKKTLKWEPSTEKMYVRDGVLTGDVEMALLLEGNAHYRCDFRTTYKAKEKGVKLPGAHFVDHCIEILSHDKDYNKVKLYEHAVAHSGLPDNARRGGGGSGGGGSGGGGSSDMVDGIKLQLDASRQCHECPVLQQKVVELEKQIIMQKSIQSDPTPMALQPLLSQLRELSSEVTRLQME…
rhx3267	60:Q5A		QQQQQAQQQQQAQQQQQAQQQQQAQQQQQAQQQQQAQQQQQAQQQQQAQQQQQAQQQQQA	mEos3.1	MSGQQQQQAQQQQQAQQQQQAQQQQQAQQQQQAQQQQQAQQQQQAQQQQQAQQQQQAQQQQQAPQGAEAAAREAAAREAAAREAAARINMSAIKPDMKIKLRMEGNVNGHHFVIDGDGTGKPFEGKQSMDLEVKEGGPLPFAFDILTTAFHYGNRVFAKYPDNIQDYFKQSFPKGYSWERSLTFEDGGICNARNDITMEGDTFYNKVRFYGTNFPANGPVMQKKTLKWEPSTEKMYVRDGVLTGDVEMALLLEGNAHYRCDFRTTYKAKEKGVKLPGAHFVDHCIEILSHDKDYNKVKLYEHAVAHSGLPDNARR
rhx3455	60:Q5G		QQQQQGQQQQQGQQQQQGQQQQQGQQQQQGQQQQQGQQQQQGQQQQQGQQQQQGQQQQQG	mEos3.1	MSGQQQQQGQQQQQGQQQQQGQQQQQGQQQQQGQQQQQGQQQQQGQQQQQGQQQQQGQQQQQGPQGAEAAAREAAAREAAAREAAARINMSAIKPDMKIKLRMEGNVNGHHFVIDGDGTGKPFEGKQSMDLEVKEGGPLPFAFDILTTAFHYGNRVFAKYPDNIQDYFKQSFPKGYSWERSLTFEDGGICNARNDITMEGDTFYNKVRFYGTNFPANGPVMQKKTLKWEPSTEKMYVRDGVLTGDVEMALLLEGNAHYRCDFRTTYKAKEKGVKLPGAHFVDHCIEILSHDKDYNKVKLYEHAVAHSGLPDNARR
rhx3442	75:Q5H		QQQQQHQQQQQHQQQQQHQQQQQHQQQQQHQQQQQHQQQQQHQQQQQHQQQQQHQQQQQHQQQQQHQQQQQHQQQ	mEos3.1	MSGQQQQQHQQQQQHQQQQQHQQQQQHQQQQQHQQQQQHQQQQQHQQQQQHQQQQQHQQQQQHQQQQQHQQQQQHQQQPQGAEAAAREAAAREAAAREAAARINMSAIKPDMKIKLRMEGNVNGHHFVIDGDGTGKPFEGKQSMDLEVKEGGPLPFAFDILTTAFHYGNRVFAKYPDNIQDYFKQSFPKGYSWERSLTFEDGGICNARNDITMEGDTFYNKVRFYGTNFPANGPVMQKKTLKWEPSTEKMYVRDGVLTGDVEMALLLEGNAHYRCDFRTTYKAKEKGVKLPGAHFVDHCIEILSHDKDYNKVKLYEHAVAHSGLPDNARR
rhx2604	60:Q5N		QQQQQNQQQQQNQQQQQNQQQQQNQQQQQNQQQQQNQQQQQNQQQQQNQQQQQNQQQQQN	mEos3.1	MSGQQQQQNQQQQQNQQQQQNQQQQQNQQQQQNQQQQQNQQQQQNQQQQQNQQQQQNQQQQQNPQGAEAAAREAAAREAAAREAAARINMSAIKPDMKIKLRMEGNVNGHHFVIDGDGTGKPFEGKQSMDLEVKEGGPLPFAFDILTTAFHYGNRVFAKYPDNIQDYFKQSFPKGYSWERSLTFEDGGICNARNDITMEGDTFYNKVRFYGTNFPANGPVMQKKTLKWEPSTEKMYVRDGVLTGDVEMALLLEGNAHYRCDFRTTYKAKEKGVKLPGAHFVDHCIEILSHDKDYNKVKLYEHAVAHSGLPDNARR
rhx2685	60:Q6N		QQQQQQNQQQQQQNQQQQQQNQQQQQQNQQQQQQNQQQQQQNQQQQQQNQQQQQQNQQQQ	mEos3.1	MSGQQQQQQNQQQQQQNQQQQQQNQQQQQQNQQQQQQNQQQQQQNQQQQQQNQQQQQQNQQQQPQGAEAAAREAAAREAAAREAAARINMSAIKPDMKIKLRMEGNVNGHHFVIDGDGTGKPFEGKQSMDLEVKEGGPLPFAFDILTTAFHYGNRVFAKYPDNIQDYFKQSFPKGYSWERSLTFEDGGICNARNDITMEGDTFYNKVRFYGTNFPANGPVMQKKTLKWEPSTEKMYVRDGVLTGDVEMALLLEGNAHYRCDFRTTYKAKEKGVKLPGAHFVDHCIEILSHDKDYNKVKLYEHAVAHSGLPDNARR
rhx2605	60:Q7N		QQQQQQQNQQQQQQQNQQQQQQQNQQQQQQQNQQQQQQQNQQQQQQQNQQQQQQQNQQQQ	mEos3.1	MSGQQQQQQQNQQQQQQQNQQQQQQQNQQQQQQQNQQQQQQQNQQQQQQQNQQQQQQQNQQQQPQGAEAAAREAAAREAAAREAAARINMSAIKPDMKIKLRMEGNVNGHHFVIDGDGTGKPFEGKQSMDLEVKEGGPLPFAFDILTTAFHYGNRVFAKYPDNIQDYFKQSFPKGYSWERSLTFEDGGICNARNDITMEGDTFYNKVRFYGTNFPANGPVMQKKTLKWEPSTEKMYVRDGVLTGDVEMALLLEGNAHYRCDFRTTYKAKEKGVKLPGAHFVDHCIEILSHDKDYNKVKLYEHAVAHSGLPDNARR
rhx3641b	60:Q7N-µNS		QQQQQQQNQQQQQQQNQQQQQQQNQQQQQQQNQQQQQQQNQQQQQQQNQQQQQQQNQQQQ	mEos3.1-µNS	MSGQQQQQQQNQQQQQQQNQQQQQQQNQQQQQQQNQQQQQQQNQQQQQQQNQQQQQQQNQQQQPQGAEAAAREAAAREAAAREAAARINMSAIKPDMKIKLRMEGNVNGHHFVIDGDGTGKPFEGKQSMDLEVKEGGPLPFAFDILTTAFHYGNRVFAKYPDNIQDYFKQSFPKGYSWERSLTFEDGGICNARNDITMEGDTFYNKVRFYGTNFPANGPVMQKKTLKWEPSTEKMYVRDGVLTGDVEMALLLEGNAHYRCDFRTTYKAKEKGVKLPGAHFVDHCIEILSHDKDYNKVKLYEHAVAHSGLPDNARRGGGGSGGGGSGGGGSSDMVDGIKLQLDASRQCHECPVLQQKVVELEKQIIMQKSIQSDPTPMALQPLLSQLRELSSEVTRLQME…
rhx4070	60:Q7N	MBP	QQQQQQQNQQQQQQQNQQQQQQQNQQQQQQQNQQQQQQQNQQQQQQQNQQQQQQQNQQQQ	mEos3.1	MSKIEEGKLVIWINGDKGYNGLAEVGKKFEKDTGIKVTVEHPDKLEEKFPQVAATGDGPDIIFWAHDRFGGYAQSGLLAEITPDKAFQDKLYPFTWDAVRYNGKLIAYPIAVEALSLIYNKDLLPNPPKTWEEIPALDKELKAKGKSALMFNLQEPYFTWPLIAADGGYAFKYENGKYDIKDVGVDNAGAKAGLTFLVDLIKNKHMNADTDYSIAEAAFNKGETAMTINGPWAWSNIDTSKVNYGVTVLPTFKGQPSKPFVGVLSAGINAASPNKELAKEFLENYLLTDEGLEAVNKDKPLGAVALKSYEEELAKDPRIAATMENAQKGEIMPNIPQMSAFWYAVRTAVINAASGRQTVDEALKDAQTGGGSAHINLKVKGQDGNEVFFRIKRSTQLKK…
rhx1177b	Q:8		QQQQQQQQ	mEos3.1	MGISMSGQQQQQQQQPQGAEAAAREAAAREAAAREAAARINMSAIKPDMKIKLRMEGNVNGHHFVIDGDGTGKPFEGKQSMDLEVKEGGPLPFAFDILTTAFHYGNRVFAKYPDNIQDYFKQSFPKGYSWERSLTFEDGGICNARNDITMEGDTFYNKVRFYGTNFPANGPVMQKKTLKWEPSTEKMYVRDGVLTGDVEMALLLEGNAHYRCDFRTTYKAKEKGVKLPGAHFVDHCIEILSHDKDYNKVKLYEHAVAHSGLPDNARR
rhx2609	60:Q8N2		QQQQQQQQNNQQQQQQQQNNQQQQQQQQNNQQQQQQQQNNQQQQQQQQNNQQQQQQQQNN	mEos3.1	MSGQQQQQQQQNNQQQQQQQQNNQQQQQQQQNNQQQQQQQQNNQQQQQQQQNNQQQQQQQQNNPQGAEAAAREAAAREAAAREAAARINMSAIKPDMKIKLRMEGNVNGHHFVIDGDGTGKPFEGKQSMDLEVKEGGPLPFAFDILTTAFHYGNRVFAKYPDNIQDYFKQSFPKGYSWERSLTFEDGGICNARNDITMEGDTFYNKVRFYGTNFPANGPVMQKKTLKWEPSTEKMYVRDGVLTGDVEMALLLEGNAHYRCDFRTTYKAKEKGVKLPGAHFVDHCIEILSHDKDYNKVKLYEHAVAHSGLPDNARR
rhx3071	60:Q8N		QQQQQQQQNQQQQQQQQNQQQQQQQQNQQQQQQQQNQQQQQQQQNQQQQQQQQNQQQQQQ	mEos3.1	MSGQQQQQQQQNQQQQQQQQNQQQQQQQQNQQQQQQQQNQQQQQQQQNQQQQQQQQNQQQQQQPQGAEAAAREAAAREAAAREAAARINMSAIKPDMKIKLRMEGNVNGHHFVIDGDGTGKPFEGKQSMDLEVKEGGPLPFAFDILTTAFHYGNRVFAKYPDNIQDYFKQSFPKGYSWERSLTFEDGGICNARNDITMEGDTFYNKVRFYGTNFPANGPVMQKKTLKWEPSTEKMYVRDGVLTGDVEMALLLEGNAHYRCDFRTTYKAKEKGVKLPGAHFVDHCIEILSHDKDYNKVKLYEHAVAHSGLPDNARR
rhx2606	60:Q9N		QQQQQQQQQNQQQQQQQQQNQQQQQQQQQNQQQQQQQQQNQQQQQQQQQNQQQQQQQQQN	mEos3.1	MSGQQQQQQQQQNQQQQQQQQQNQQQQQQQQQNQQQQQQQQQNQQQQQQQQQNQQQQQQQQQNPQGAEAAAREAAAREAAAREAAARINMSAIKPDMKIKLRMEGNVNGHHFVIDGDGTGKPFEGKQSMDLEVKEGGPLPFAFDILTTAFHYGNRVFAKYPDNIQDYFKQSFPKGYSWERSLTFEDGGICNARNDITMEGDTFYNKVRFYGTNFPANGPVMQKKTLKWEPSTEKMYVRDGVLTGDVEMALLLEGNAHYRCDFRTTYKAKEKGVKLPGAHFVDHCIEILSHDKDYNKVKLYEHAVAHSGLPDNARR
rhx1177g	Q:10		QQQQQQQQQQ	mEos3.1	MGISMSGQQQQQQQQQQPQGAEAAAREAAAREAAAREAAARINMSAIKPDMKIKLRMEGNVNGHHFVIDGDGTGKPFEGKQSMDLEVKEGGPLPFAFDILTTAFHYGNRVFAKYPDNIQDYFKQSFPKGYSWERSLTFEDGGICNARNDITMEGDTFYNKVRFYGTNFPANGPVMQKKTLKWEPSTEKMYVRDGVLTGDVEMALLLEGNAHYRCDFRTTYKAKEKGVKLPGAHFVDHCIEILSHDKDYNKVKLYEHAVAHSGLPDNARR
rhx2607	60:Q11N		QQQQQQQQQQQNQQQQQQQQQQQNQQQQQQQQQQQNQQQQQQQQQQQNQQQQQQQQQQQN	mEos3.1	MSGQQQQQQQQQQQNQQQQQQQQQQQNQQQQQQQQQQQNQQQQQQQQQQQNQQQQQQQQQQQNPQGAEAAAREAAAREAAAREAAARINMSAIKPDMKIKLRMEGNVNGHHFVIDGDGTGKPFEGKQSMDLEVKEGGPLPFAFDILTTAFHYGNRVFAKYPDNIQDYFKQSFPKGYSWERSLTFEDGGICNARNDITMEGDTFYNKVRFYGTNFPANGPVMQKKTLKWEPSTEKMYVRDGVLTGDVEMALLLEGNAHYRCDFRTTYKAKEKGVKLPGAHFVDHCIEILSHDKDYNKVKLYEHAVAHSGLPDNARR
rhx1177c	Q:15		QQQQQQQQQQQQQQQ	mEos3.1	MGISMSGQQQQQQQQQQQQQQQPQGAEAAAREAAAREAAAREAAARINMSAIKPDMKIKLRMEGNVNGHHFVIDGDGTGKPFEGKQSMDLEVKEGGPLPFAFDILTTAFHYGNRVFAKYPDNIQDYFKQSFPKGYSWERSLTFEDGGICNARNDITMEGDTFYNKVRFYGTNFPANGPVMQKKTLKWEPSTEKMYVRDGVLTGDVEMALLLEGNAHYRCDFRTTYKAKEKGVKLPGAHFVDHCIEILSHDKDYNKVKLYEHAVAHSGLPDNARR
rhx1177d	Q:20		QQQQQQQQQQQQQQQQQQQQ	mEos3.1	MGISMSGQQQQQQQQQQQQQQQQQQQQPQGAEAAAREAAAREAAAREAAARINMSAIKPDMKIKLRMEGNVNGHHFVIDGDGTGKPFEGKQSMDLEVKEGGPLPFAFDILTTAFHYGNRVFAKYPDNIQDYFKQSFPKGYSWERSLTFEDGGICNARNDITMEGDTFYNKVRFYGTNFPANGPVMQKKTLKWEPSTEKMYVRDGVLTGDVEMALLLEGNAHYRCDFRTTYKAKEKGVKLPGAHFVDHCIEILSHDKDYNKVKLYEHAVAHSGLPDNARR
rhx1177e	Q:30		QQQQQQQQQQQQQQQQQQQQQQQQQQQQQQ	mEos3.1	MGISMSGQQQQQQQQQQQQQQQQQQQQQQQQQQQQQQPQGAEAAAREAAAREAAAREAAARINMSAIKPDMKIKLRMEGNVNGHHFVIDGDGTGKPFEGKQSMDLEVKEGGPLPFAFDILTTAFHYGNRVFAKYPDNIQDYFKQSFPKGYSWERSLTFEDGGICNARNDITMEGDTFYNKVRFYGTNFPANGPVMQKKTLKWEPSTEKMYVRDGVLTGDVEMALLLEGNAHYRCDFRTTYKAKEKGVKLPGAHFVDHCIEILSHDKDYNKVKLYEHAVAHSGLPDNARR
rhx3795	30:Q-µNS		QQQQQQQQQQQQQQQQQQQQQQQQQQQQQQ	mEos3.1-µNS	MSGQQQQQQQQQQQQQQQQQQQQQQQQQQQQQQPQGAEAAAREAAAREAAAREAAARINMSAIKPDMKIKLRMEGNVNGHHFVIDGDGTGKPFEGKQSMDLEVKEGGPLPFAFDILTTAFHYGNRVFAKYPDNIQDYFKQSFPKGYSWERSLTFEDGGICNARNDITMEGDTFYNKVRFYGTNFPANGPVMQKKTLKWEPSTEKMYVRDGVLTGDVEMALLLEGNAHYRCDFRTTYKAKEKGVKLPGAHFVDHCIEILSHDKDYNKVKLYEHAVAHSGLPDNARRGGGGSGGGGSGGGGSSDMVDGIKLQLDASRQCHECPVLQQKVVELEKQIIMQKSIQSDPTPMALQPLLSQLRELSSEVTRLQMELSRTQSLNAQLEADAKSAQACSLDMYLRHH…
rhx3889	32:Q-µNS		QQQQQQQQQQQQQQQQQQQQQQQQQQQQQQQQ	mEos3.1-µNS	MSGQQQQQQQQQQQQQQQQQQQQQQQQQQQQQQQQPQGAEAAAREAAAREAAAREAAARINMSAIKPDMKIKLRMEGNVNGHHFVIDGDGTGKPFEGKQSMDLEVKEGGPLPFAFDILTTAFHYGNRVFAKYPDNIQDYFKQSFPKGYSWERSLTFEDGGICNARNDITMEGDTFYNKVRFYGTNFPANGPVMQKKTLKWEPSTEKMYVRDGVLTGDVEMALLLEGNAHYRCDFRTTYKAKEKGVKLPGAHFVDHCIEILSHDKDYNKVKLYEHAVAHSGLPDNARRGGGGSGGGGSGGGGSSDMVDGIKLQLDASRQCHECPVLQQKVVELEKQIIMQKSIQSDPTPMALQPLLSQLRELSSEVTRLQMELSRTQSLNAQLEADAKSAQACSLDMYLR…
rhx3890	34:Q-µNS		QQQQQQQQQQQQQQQQQQQQQQQQQQQQQQQQQQ	mEos3.1-µNS	MSGQQQQQQQQQQQQQQQQQQQQQQQQQQQQQQQQQQPQGAEAAAREAAAREAAAREAAARINMSAIKPDMKIKLRMEGNVNGHHFVIDGDGTGKPFEGKQSMDLEVKEGGPLPFAFDILTTAFHYGNRVFAKYPDNIQDYFKQSFPKGYSWERSLTFEDGGICNARNDITMEGDTFYNKVRFYGTNFPANGPVMQKKTLKWEPSTEKMYVRDGVLTGDVEMALLLEGNAHYRCDFRTTYKAKEKGVKLPGAHFVDHCIEILSHDKDYNKVKLYEHAVAHSGLPDNARRGGGGSGGGGSGGGGSSDMVDGIKLQLDASRQCHECPVLQQKVVELEKQIIMQKSIQSDPTPMALQPLLSQLRELSSEVTRLQMELSRTQSLNAQLEADAKSAQACSLDMY…
rhx1177l	Q:35		QQQQQQQQQQQQQQQQQQQQQQQQQQQQQQQQQQQ	mEos3.1	MGISMSGQQQQQQQQQQQQQQQQQQQQQQQQQQQQQQQQQQQPQGAEAAAREAAAREAAAREAAARINMSAIKPDMKIKLRMEGNVNGHHFVIDGDGTGKPFEGKQSMDLEVKEGGPLPFAFDILTTAFHYGNRVFAKYPDNIQDYFKQSFPKGYSWERSLTFEDGGICNARNDITMEGDTFYNKVRFYGTNFPANGPVMQKKTLKWEPSTEKMYVRDGVLTGDVEMALLLEGNAHYRCDFRTTYKAKEKGVKLPGAHFVDHCIEILSHDKDYNKVKLYEHAVAHSGLPDNARR
rhx3891	36:Q-µNS		QQQQQQQQQQQQQQQQQQQQQQQQQQQQQQQQQQQQ	mEos3.1-µNS	MSGQQQQQQQQQQQQQQQQQQQQQQQQQQQQQQQQQQQQPQGAEAAAREAAAREAAAREAAARINMSAIKPDMKIKLRMEGNVNGHHFVIDGDGTGKPFEGKQSMDLEVKEGGPLPFAFDILTTAFHYGNRVFAKYPDNIQDYFKQSFPKGYSWERSLTFEDGGICNARNDITMEGDTFYNKVRFYGTNFPANGPVMQKKTLKWEPSTEKMYVRDGVLTGDVEMALLLEGNAHYRCDFRTTYKAKEKGVKLPGAHFVDHCIEILSHDKDYNKVKLYEHAVAHSGLPDNARRGGGGSGGGGSGGGGSSDMVDGIKLQLDASRQCHECPVLQQKVVELEKQIIMQKSIQSDPTPMALQPLLSQLRELSSEVTRLQMELSRTQSLNAQLEADAKSAQACSLD…
rhx3892	38:Q-µNS		QQQQQQQQQQQQQQQQQQQQQQQQQQQQQQQQQQQQQQ	mEos3.1-µNS	MSGQQQQQQQQQQQQQQQQQQQQQQQQQQQQQQQQQQQQQQPQGAEAAAREAAAREAAAREAAARINMSAIKPDMKIKLRMEGNVNGHHFVIDGDGTGKPFEGKQSMDLEVKEGGPLPFAFDILTTAFHYGNRVFAKYPDNIQDYFKQSFPKGYSWERSLTFEDGGICNARNDITMEGDTFYNKVRFYGTNFPANGPVMQKKTLKWEPSTEKMYVRDGVLTGDVEMALLLEGNAHYRCDFRTTYKAKEKGVKLPGAHFVDHCIEILSHDKDYNKVKLYEHAVAHSGLPDNARRGGGGSGGGGSGGGGSSDMVDGIKLQLDASRQCHECPVLQQKVVELEKQIIMQKSIQSDPTPMALQPLLSQLRELSSEVTRLQMELSRTQSLNAQLEADAKSAQACS…
rhx1177m	Q:40		QQQQQQQQQQQQQQQQQQQQQQQQQQQQQQQQQQQQQQQQ	mEos3.1	MGISMSGQQQQQQQQQQQQQQQQQQQQQQQQQQQQQQQQQQQQQQQQPQGAEAAAREAAAREAAAREAAARINMSAIKPDMKIKLRMEGNVNGHHFVIDGDGTGKPFEGKQSMDLEVKEGGPLPFAFDILTTAFHYGNRVFAKYPDNIQDYFKQSFPKGYSWERSLTFEDGGICNARNDITMEGDTFYNKVRFYGTNFPANGPVMQKKTLKWEPSTEKMYVRDGVLTGDVEMALLLEGNAHYRCDFRTTYKAKEKGVKLPGAHFVDHCIEILSHDKDYNKVKLYEHAVAHSGLPDNARR
rhx3794	40:Q-µNS		QQQQQQQQQQQQQQQQQQQQQQQQQQQQQQQQQQQQQQQQ	mEos3.1-µNS	MSGQQQQQQQQQQQQQQQQQQQQQQQQQQQQQQQQQQQQQQQQPQGAEAAAREAAAREAAAREAAARINMSAIKPDMKIKLRMEGNVNGHHFVIDGDGTGKPFEGKQSMDLEVKEGGPLPFAFDILTTAFHYGNRVFAKYPDNIQDYFKQSFPKGYSWERSLTFEDGGICNARNDITMEGDTFYNKVRFYGTNFPANGPVMQKKTLKWEPSTEKMYVRDGVLTGDVEMALLLEGNAHYRCDFRTTYKAKEKGVKLPGAHFVDHCIEILSHDKDYNKVKLYEHAVAHSGLPDNARRGGGGSGGGGSGGGGSSDMVDGIKLQLDASRQCHECPVLQQKVVELEKQIIMQKSIQSDPTPMALQPLLSQLRELSSEVTRLQMELSRTQSLNAQLEADAKSAQA…
rhx1177n	Q:45		QQQQQQQQQQQQQQQQQQQQQQQQQQQQQQQQQQQQQQQQQQQQQ	mEos3.1	MGISMSGQQQQQQQQQQQQQQQQQQQQQQQQQQQQQQQQQQQQQQQQQQQQQPQGAEAAAREAAAREAAAREAAARINMSAIKPDMKIKLRMEGNVNGHHFVIDGDGTGKPFEGKQSMDLEVKEGGPLPFAFDILTTAFHYGNRVFAKYPDNIQDYFKQSFPKGYSWERSLTFEDGGICNARNDITMEGDTFYNKVRFYGTNFPANGPVMQKKTLKWEPSTEKMYVRDGVLTGDVEMALLLEGNAHYRCDFRTTYKAKEKGVKLPGAHFVDHCIEILSHDKDYNKVKLYEHAVAHSGLPDNARR
rhx1177o	Q:50		QQQQQQQQQQQQQQQQQQQQQQQQQQQQQQQQQQQQQQQQQQQQQQQQQQ	mEos3.1	MGISMSGQQQQQQQQQQQQQQQQQQQQQQQQQQQQQQQQQQQQQQQQQQQQQQQQQQPQGAEAAAREAAAREAAAREAAARINMSAIKPDMKIKLRMEGNVNGHHFVIDGDGTGKPFEGKQSMDLEVKEGGPLPFAFDILTTAFHYGNRVFAKYPDNIQDYFKQSFPKGYSWERSLTFEDGGICNARNDITMEGDTFYNKVRFYGTNFPANGPVMQKKTLKWEPSTEKMYVRDGVLTGDVEMALLLEGNAHYRCDFRTTYKAKEKGVKLPGAHFVDHCIEILSHDKDYNKVKLYEHAVAHSGLPDNARR
rhx1177h	Q:55		QQQQQQQQQQQQQQQQQQQQQQQQQQQQQQQQQQQQQQQQQQQQQQQQQQQQQQQ	mEos3.1	MGISMSGQQQQQQQQQQQQQQQQQQQQQQQQQQQQQQQQQQQQQQQQQQQQQQQQQQQQQQQPQGAEAAAREAAAREAAAREAAARINMSAIKPDMKIKLRMEGNVNGHHFVIDGDGTGKPFEGKQSMDLEVKEGGPLPFAFDILTTAFHYGNRVFAKYPDNIQDYFKQSFPKGYSWERSLTFEDGGICNARNDITMEGDTFYNKVRFYGTNFPANGPVMQKKTLKWEPSTEKMYVRDGVLTGDVEMALLLEGNAHYRCDFRTTYKAKEKGVKLPGAHFVDHCIEILSHDKDYNKVKLYEHAVAHSGLPDNARR
rhx2682	60:Q		QQQQQQQQQQQQQQQQQQQQQQQQQQQQQQQQQQQQQQQQQQQQQQQQQQQQQQQQQQQQ	mEos3.1	MSGQQQQQQQQQQQQQQQQQQQQQQQQQQQQQQQQQQQQQQQQQQQQQQQQQQQQQQQQQQQQPQGAEAAAREAAAREAAAREAAARINMSAIKPDMKIKLRMEGNVNGHHFVIDGDGTGKPFEGKQSMDLEVKEGGPLPFAFDILTTAFHYGNRVFAKYPDNIQDYFKQSFPKGYSWERSLTFEDGGICNARNDITMEGDTFYNKVRFYGTNFPANGPVMQKKTLKWEPSTEKMYVRDGVLTGDVEMALLLEGNAHYRCDFRTTYKAKEKGVKLPGAHFVDHCIEILSHDKDYNKVKLYEHAVAHSGLPDNARR
rhx3229	60:Q-µNS		QQQQQQQQQQQQQQQQQQQQQQQQQQQQQQQQQQQQQQQQQQQQQQQQQQQQQQQQQQQQ	mEos3.1-µNS	MSGQQQQQQQQQQQQQQQQQQQQQQQQQQQQQQQQQQQQQQQQQQQQQQQQQQQQQQQQQQQQPQGAEAAAREAAAREAAAREAAARINMSAIKPDMKIKLRMEGNVNGHHFVIDGDGTGKPFEGKQSMDLEVKEGGPLPFAFDILTTAFHYGNRVFAKYPDNIQDYFKQSFPKGYSWERSLTFEDGGICNARNDITMEGDTFYNKVRFYGTNFPANGPVMQKKTLKWEPSTEKMYVRDGVLTGDVEMALLLEGNAHYRCDFRTTYKAKEKGVKLPGAHFVDHCIEILSHDKDYNKVKLYEHAVAHSGLPDNARRGGGGSGGGGSGGGGSSDMVDGIKLQLDASRQCHECPVLQQKVVELEKQIIMQKSIQSDPTPMALQPLLSQLRELSSEVTRLQME…
rhx3788	60:Q	MBP	QQQQQQQQQQQQQQQQQQQQQQQQQQQQQQQQQQQQQQQQQQQQQQQQQQQQQQQQQQQQ	mEos3.1	MSKIEEGKLVIWINGDKGYNGLAEVGKKFEKDTGIKVTVEHPDKLEEKFPQVAATGDGPDIIFWAHDRFGGYAQSGLLAEITPDKAFQDKLYPFTWDAVRYNGKLIAYPIAVEALSLIYNKDLLPNPPKTWEEIPALDKELKAKGKSALMFNLQEPYFTWPLIAADGGYAFKYENGKYDIKDVGVDNAGAKAGLTFLVDLIKNKHMNADTDYSIAEAAFNKGETAMTINGPWAWSNIDTSKVNYGVTVLPTFKGQPSKPFVGVLSAGINAASPNKELAKEFLENYLLTDEGLEAVNKDKPLGAVALKSYEEELAKDPRIAATMENAQKGEIMPNIPQMSAFWYAVRTAVINAASGRQTVDEALKDAQTGGGSAHINLKVKGQDGNEVFFRIKRSTQLKK…
rhx1177f	Q:70		QQQQQQQQQQQQQQQQQQQQQQQQQQQQQQQQQQQQQQQQQQQQQQQQQQQQQQQQQQQQQQQQQQQQQQ	mEos3.1	MGISMSGQQQQQQQQQQQQQQQQQQQQQQQQQQQQQQQQQQQQQQQQQQQQQQQQQQQQQQQQQQQQQQQQQQQQQQPQGAEAAAREAAAREAAAREAAARINMSAIKPDMKIKLRMEGNVNGHHFVIDGDGTGKPFEGKQSMDLEVKEGGPLPFAFDILTTAFHYGNRVFAKYPDNIQDYFKQSFPKGYSWERSLTFEDGGICNARNDITMEGDTFYNKVRFYGTNFPANGPVMQKKTLKWEPSTEKMYVRDGVLTGDVEMALLLEGNAHYRCDFRTTYKAKEKGVKLPGAHFVDHCIEILSHDKDYNKVKLYEHAVAHSGLPDNARR
rhx1177a	Q:85		QQQQQQQQQQQQQQQQQQQQQQQQQQQQQQQQQQQQQQQQQQQQQQQQQQQQQQQQQQQQQQQQQQQQQQQQQQQQQQQQQQQQQ	mEos3.1	MGISMSGQQQQQQQQQQQQQQQQQQQQQQQQQQQQQQQQQQQQQQQQQQQQQQQQQQQQQQQQQQQQQQQQQQQQQQQQQQQQQQQQQQQQQPQGAEAAAREAAAREAAAREAAARINMSAIKPDMKIKLRMEGNVNGHHFVIDGDGTGKPFEGKQSMDLEVKEGGPLPFAFDILTTAFHYGNRVFAKYPDNIQDYFKQSFPKGYSWERSLTFEDGGICNARNDITMEGDTFYNKVRFYGTNFPANGPVMQKKTLKWEPSTEKMYVRDGVLTGDVEMALLLEGNAHYRCDFRTTYKAKEKGVKLPGAHFVDHCIEILSHDKDYNKVKLYEHAVAHSGLPDNARR
rhx1177i	Q:125		QQQQQQQQQQQQQQQQQQQQQQQQQQQQQQQQQQQQQQQQQQQQQQQQQQQQQQQQQQQQQQQQQQQQQQQQQQQQQQQQQQQQQQQQQQQQQQQQQQQQQQQQQQQQQQQQQQQQQQQQQQQQQ	mEos3.1	MGISMSGQQQQQQQQQQQQQQQQQQQQQQQQQQQQQQQQQQQQQQQQQQQQQQQQQQQQQQQQQQQQQQQQQQQQQQQQQQQQQQQQQQQQQQQQQQQQQQQQQQQQQQQQQQQQQQQQQQQQQQQQQQQQQPQGAEAAAREAAAREAAAREAAARINMSAIKPDMKIKLRMEGNVNGHHFVIDGDGTGKPFEGKQSMDLEVKEGGPLPFAFDILTTAFHYGNRVFAKYPDNIQDYFKQSFPKGYSWERSLTFEDGGICNARNDITMEGDTFYNKVRFYGTNFPANGPVMQKKTLKWEPSTEKMYVRDGVLTGDVEMALLLEGNAHYRCDFRTTYKAKEKGVKLPGAHFVDHCIEILSHDKDYNKVKLYEHAVAHSGLPDNARR
rhx1177j	Q:140		QQQQQQQQQQQQQQQQQQQQQQQQQQQQQQQQQQQQQQQQQQQQQQQQQQQQQQQQQQQQQQQQQQQQQQQQQQQQQQQQQQQQQQQQQQQQQQQQQQQQQQQQQQQQQQQQQQQQQQQQQQQQQQQQQQQQQQQQQQQQ	mEos3.1	MGISMSGQQQQQQQQQQQQQQQQQQQQQQQQQQQQQQQQQQQQQQQQQQQQQQQQQQQQQQQQQQQQQQQQQQQQQQQQQQQQQQQQQQQQQQQQQQQQQQQQQQQQQQQQQQQQQQQQQQQQQQQQQQQQQQQQQQQQQQQQQQQQPQGAEAAAREAAAREAAAREAAARINMSAIKPDMKIKLRMEGNVNGHHFVIDGDGTGKPFEGKQSMDLEVKEGGPLPFAFDILTTAFHYGNRVFAKYPDNIQDYFKQSFPKGYSWERSLTFEDGGICNARNDITMEGDTFYNKVRFYGTNFPANGPVMQKKTLKWEPSTEKMYVRDGVLTGDVEMALLLEGNAHYRCDFRTTYKAKEKGVKLPGAHFVDHCIEILSHDKDYNKVKLYEHAVAHSGLPDNARR
rhx1177k	Q:195		QQQQQQQQQQQQQQQQQQQQQQQQQQQQQQQQQQQQQQQQQQQQQQQQQQQQQQQQQQQQQQQQQQQQQQQQQQQQQQQQQQQQQQQQQQQQQQQQQQQQQQQQQQQQQQQQQQQQQQQQQQQQQQQQQQQQQQQQQQQQQQQQQQQQQQQQQQQQQQQQQQQQQQQQQQQQQQQQQQQQQQQQQQQQQQQQQQQ	mEos3.1	MGISMSGQQQQQQQQQQQQQQQQQQQQQQQQQQQQQQQQQQQQQQQQQQQQQQQQQQQQQQQQQQQQQQQQQQQQQQQQQQQQQQQQQQQQQQQQQQQQQQQQQQQQQQQQQQQQQQQQQQQQQQQQQQQQQQQQQQQQQQQQQQQQQQQQQQQQQQQQQQQQQQQQQQQQQQQQQQQQQQQQQQQQQQQQQQQQQQQQQQQPQGAEAAAREAAAREAAAREAAARINMSAIKPDMKIKLRMEGNVNGHHFVIDGDGTGKPFEGKQSMDLEVKEGGPLPFAFDILTTAFHYGNRVFAKYPDNIQDYFKQSFPKGYSWERSLTFEDGGICNARNDITMEGDTFYNKVRFYGTNFPANGPVMQKKTLKWEPSTEKMYVRDGVLTGDVEMALLLEGNAHYRC…
rhx3119	60:Q5S		QQQQQSQQQQQSQQQQQSQQQQQSQQQQQSQQQQQSQQQQQSQQQQQSQQQQQSQQQQQS	mEos3.1	MSGQQQQQSQQQQQSQQQQQSQQQQQSQQQQQSQQQQQSQQQQQSQQQQQSQQQQQSQQQQQSPQGAEAAAREAAAREAAAREAAARINMSAIKPDMKIKLRMEGNVNGHHFVIDGDGTGKPFEGKQSMDLEVKEGGPLPFAFDILTTAFHYGNRVFAKYPDNIQDYFKQSFPKGYSWERSLTFEDGGICNARNDITMEGDTFYNKVRFYGTNFPANGPVMQKKTLKWEPSTEKMYVRDGVLTGDVEMALLLEGNAHYRCDFRTTYKAKEKGVKLPGAHFVDHCIEILSHDKDYNKVKLYEHAVAHSGLPDNARR
rhx3118	60:Q4S		QQQQSQQQQSQQQQSQQQQSQQQQSQQQQSQQQQSQQQQSQQQQSQQQQSQQQQSQQQQS	mEos3.1	MSGQQQQSQQQQSQQQQSQQQQSQQQQSQQQQSQQQQSQQQQSQQQQSQQQQSQQQQSQQQQSPQGAEAAAREAAAREAAAREAAARINMSAIKPDMKIKLRMEGNVNGHHFVIDGDGTGKPFEGKQSMDLEVKEGGPLPFAFDILTTAFHYGNRVFAKYPDNIQDYFKQSFPKGYSWERSLTFEDGGICNARNDITMEGDTFYNKVRFYGTNFPANGPVMQKKTLKWEPSTEKMYVRDGVLTGDVEMALLLEGNAHYRCDFRTTYKAKEKGVKLPGAHFVDHCIEILSHDKDYNKVKLYEHAVAHSGLPDNARR
rhx3439	24:Q3S		QQQSQQQSQQQSQQQSQQQSQQQS	mEos3.1	MSGQQQSQQQSQQQSQQQSQQQSQQQSPQGAEAAAREAAAREAAAREAAARINMSAIKPDMKIKLRMEGNVNGHHFVIDGDGTGKPFEGKQSMDLEVKEGGPLPFAFDILTTAFHYGNRVFAKYPDNIQDYFKQSFPKGYSWERSLTFEDGGICNARNDITMEGDTFYNKVRFYGTNFPANGPVMQKKTLKWEPSTEKMYVRDGVLTGDVEMALLLEGNAHYRCDFRTTYKAKEKGVKLPGAHFVDHCIEILSHDKDYNKVKLYEHAVAHSGLPDNARR
rhx4027	28:Q3S		QQQSQQQSQQQSQQQSQQQSQQQSQQQS	mEos3.1	MSGQQQSQQQSQQQSQQQSQQQSQQQSQQQSPQGAEAAAREAAAREAAAREAAARINMSAIKPDMKIKLRMEGNVNGHHFVIDGDGTGKPFEGKQSMDLEVKEGGPLPFAFDILTTAFHYGNRVFAKYPDNIQDYFKQSFPKGYSWERSLTFEDGGICNARNDITMEGDTFYNKVRFYGTNFPANGPVMQKKTLKWEPSTEKMYVRDGVLTGDVEMALLLEGNAHYRCDFRTTYKAKEKGVKLPGAHFVDHCIEILSHDKDYNKVKLYEHAVAHSGLPDNARR
rhx4026	30:Q3S		QQQSQQQSQQQSQQQSQQQSQQQSQQQSQQ	mEos3.1	MSGQQQSQQQSQQQSQQQSQQQSQQQSQQQSQQPQGAEAAAREAAAREAAAREAAARINMSAIKPDMKIKLRMEGNVNGHHFVIDGDGTGKPFEGKQSMDLEVKEGGPLPFAFDILTTAFHYGNRVFAKYPDNIQDYFKQSFPKGYSWERSLTFEDGGICNARNDITMEGDTFYNKVRFYGTNFPANGPVMQKKTLKWEPSTEKMYVRDGVLTGDVEMALLLEGNAHYRCDFRTTYKAKEKGVKLPGAHFVDHCIEILSHDKDYNKVKLYEHAVAHSGLPDNARR
rhx3438	32:Q3S		QQQSQQQSQQQSQQQSQQQSQQQSQQQSQQQS	mEos3.1	MSGQQQSQQQSQQQSQQQSQQQSQQQSQQQSQQQSPQGAEAAAREAAAREAAAREAAARINMSAIKPDMKIKLRMEGNVNGHHFVIDGDGTGKPFEGKQSMDLEVKEGGPLPFAFDILTTAFHYGNRVFAKYPDNIQDYFKQSFPKGYSWERSLTFEDGGICNARNDITMEGDTFYNKVRFYGTNFPANGPVMQKKTLKWEPSTEKMYVRDGVLTGDVEMALLLEGNAHYRCDFRTTYKAKEKGVKLPGAHFVDHCIEILSHDKDYNKVKLYEHAVAHSGLPDNARR
rhx3735	32:Q3S	MBP	QQQSQQQSQQQSQQQSQQQSQQQSQQQSQQQS	mEos3.1	MSKIEEGKLVIWINGDKGYNGLAEVGKKFEKDTGIKVTVEHPDKLEEKFPQVAATGDGPDIIFWAHDRFGGYAQSGLLAEITPDKAFQDKLYPFTWDAVRYNGKLIAYPIAVEALSLIYNKDLLPNPPKTWEEIPALDKELKAKGKSALMFNLQEPYFTWPLIAADGGYAFKYENGKYDIKDVGVDNAGAKAGLTFLVDLIKNKHMNADTDYSIAEAAFNKGETAMTINGPWAWSNIDTSKVNYGVTVLPTFKGQPSKPFVGVLSAGINAASPNKELAKEFLENYLLTDEGLEAVNKDKPLGAVALKSYEEELAKDPRIAATMENAQKGEIMPNIPQMSAFWYAVRTAVINAASGRQTVDEALKDAQTGGGSAHINLKVKGQDGNEVFFRIKRSTQLKK…
rhx3109	34:Q3S		QQQSQQQSQQQSQQQSQQQSQQQSQQQSQQQSQQ	mEos3.1	MSGQQQSQQQSQQQSQQQSQQQSQQQSQQQSQQQSQQPQGAEAAAREAAAREAAAREAAARINMSAIKPDMKIKLRMEGNVNGHHFVIDGDGTGKPFEGKQSMDLEVKEGGPLPFAFDILTTAFHYGNRVFAKYPDNIQDYFKQSFPKGYSWERSLTFEDGGICNARNDITMEGDTFYNKVRFYGTNFPANGPVMQKKTLKWEPSTEKMYVRDGVLTGDVEMALLLEGNAHYRCDFRTTYKAKEKGVKLPGAHFVDHCIEILSHDKDYNKVKLYEHAVAHSGLPDNARR
rhx3110	36:Q3S		QQQSQQQSQQQSQQQSQQQSQQQSQQQSQQQSQQQS	mEos3.1	MSGQQQSQQQSQQQSQQQSQQQSQQQSQQQSQQQSQQQSPQGAEAAAREAAAREAAAREAAARINMSAIKPDMKIKLRMEGNVNGHHFVIDGDGTGKPFEGKQSMDLEVKEGGPLPFAFDILTTAFHYGNRVFAKYPDNIQDYFKQSFPKGYSWERSLTFEDGGICNARNDITMEGDTFYNKVRFYGTNFPANGPVMQKKTLKWEPSTEKMYVRDGVLTGDVEMALLLEGNAHYRCDFRTTYKAKEKGVKLPGAHFVDHCIEILSHDKDYNKVKLYEHAVAHSGLPDNARR
rhx3111	38:Q3S		QQQSQQQSQQQSQQQSQQQSQQQSQQQSQQQSQQQSQQ	mEos3.1	MSGQQQSQQQSQQQSQQQSQQQSQQQSQQQSQQQSQQQSQQPQGAEAAAREAAAREAAAREAAARINMSAIKPDMKIKLRMEGNVNGHHFVIDGDGTGKPFEGKQSMDLEVKEGGPLPFAFDILTTAFHYGNRVFAKYPDNIQDYFKQSFPKGYSWERSLTFEDGGICNARNDITMEGDTFYNKVRFYGTNFPANGPVMQKKTLKWEPSTEKMYVRDGVLTGDVEMALLLEGNAHYRCDFRTTYKAKEKGVKLPGAHFVDHCIEILSHDKDYNKVKLYEHAVAHSGLPDNARR
rhx3292	40:Q3S		QQQSQQQSQQQSQQQSQQQSQQQSQQQSQQQSQQQSQQQS	mEos3.1	MSGQQQSQQQSQQQSQQQSQQQSQQQSQQQSQQQSQQQSQQQSPQGAEAAAREAAAREAAAREAAARINMSAIKPDMKIKLRMEGNVNGHHFVIDGDGTGKPFEGKQSMDLEVKEGGPLPFAFDILTTAFHYGNRVFAKYPDNIQDYFKQSFPKGYSWERSLTFEDGGICNARNDITMEGDTFYNKVRFYGTNFPANGPVMQKKTLKWEPSTEKMYVRDGVLTGDVEMALLLEGNAHYRCDFRTTYKAKEKGVKLPGAHFVDHCIEILSHDKDYNKVKLYEHAVAHSGLPDNARR
rhx4018	42:Q3S		QQQSQQQSQQQSQQQSQQQSQQQSQQQSQQQSQQQSQQQSQQ	mEos3.1	MSGQQQSQQQSQQQSQQQSQQQSQQQSQQQSQQQSQQQSQQQSQQPQGAEAAAREAAAREAAAREAAARINMSAIKPDMKIKLRMEGNVNGHHFVIDGDGTGKPFEGKQSMDLEVKEGGPLPFAFDILTTAFHYGNRVFAKYPDNIQDYFKQSFPKGYSWERSLTFEDGGICNARNDITMEGDTFYNKVRFYGTNFPANGPVMQKKTLKWEPSTEKMYVRDGVLTGDVEMALLLEGNAHYRCDFRTTYKAKEKGVKLPGAHFVDHCIEILSHDKDYNKVKLYEHAVAHSGLPDNARR
rhx4019	44:Q3S		QQQSQQQSQQQSQQQSQQQSQQQSQQQSQQQSQQQSQQQSQQQS	mEos3.1	MSGQQQSQQQSQQQSQQQSQQQSQQQSQQQSQQQSQQQSQQQSQQQSPQGAEAAAREAAAREAAAREAAARINMSAIKPDMKIKLRMEGNVNGHHFVIDGDGTGKPFEGKQSMDLEVKEGGPLPFAFDILTTAFHYGNRVFAKYPDNIQDYFKQSFPKGYSWERSLTFEDGGICNARNDITMEGDTFYNKVRFYGTNFPANGPVMQKKTLKWEPSTEKMYVRDGVLTGDVEMALLLEGNAHYRCDFRTTYKAKEKGVKLPGAHFVDHCIEILSHDKDYNKVKLYEHAVAHSGLPDNARR
rhx4020	48:Q3S		QQQSQQQSQQQSQQQSQQQSQQQSQQQSQQQSQQQSQQQSQQQSQQQS	mEos3.1	MSGQQQSQQQSQQQSQQQSQQQSQQQSQQQSQQQSQQQSQQQSQQQSQQQSPQGAEAAAREAAAREAAAREAAARINMSAIKPDMKIKLRMEGNVNGHHFVIDGDGTGKPFEGKQSMDLEVKEGGPLPFAFDILTTAFHYGNRVFAKYPDNIQDYFKQSFPKGYSWERSLTFEDGGICNARNDITMEGDTFYNKVRFYGTNFPANGPVMQKKTLKWEPSTEKMYVRDGVLTGDVEMALLLEGNAHYRCDFRTTYKAKEKGVKLPGAHFVDHCIEILSHDKDYNKVKLYEHAVAHSGLPDNARR
rhx3117	60:Q3S		QQQSQQQSQQQSQQQSQQQSQQQSQQQSQQQSQQQSQQQSQQQSQQQSQQQSQQQSQQQS	mEos3.1	MSGQQQSQQQSQQQSQQQSQQQSQQQSQQQSQQQSQQQSQQQSQQQSQQQSQQQSQQQSQQQSPQGAEAAAREAAAREAAAREAAARINMSAIKPDMKIKLRMEGNVNGHHFVIDGDGTGKPFEGKQSMDLEVKEGGPLPFAFDILTTAFHYGNRVFAKYPDNIQDYFKQSFPKGYSWERSLTFEDGGICNARNDITMEGDTFYNKVRFYGTNFPANGPVMQKKTLKWEPSTEKMYVRDGVLTGDVEMALLLEGNAHYRCDFRTTYKAKEKGVKLPGAHFVDHCIEILSHDKDYNKVKLYEHAVAHSGLPDNARR
rhx3736	60:Q3S	MBP	QQQSQQQSQQQSQQQSQQQSQQQSQQQSQQQSQQQSQQQSQQQSQQQSQQQSQQQSQQQS	mEos3.1	MSKIEEGKLVIWINGDKGYNGLAEVGKKFEKDTGIKVTVEHPDKLEEKFPQVAATGDGPDIIFWAHDRFGGYAQSGLLAEITPDKAFQDKLYPFTWDAVRYNGKLIAYPIAVEALSLIYNKDLLPNPPKTWEEIPALDKELKAKGKSALMFNLQEPYFTWPLIAADGGYAFKYENGKYDIKDVGVDNAGAKAGLTFLVDLIKNKHMNADTDYSIAEAAFNKGETAMTINGPWAWSNIDTSKVNYGVTVLPTFKGQPSKPFVGVLSAGINAASPNKELAKEFLENYLLTDEGLEAVNKDKPLGAVALKSYEEELAKDPRIAATMENAQKGEIMPNIPQMSAFWYAVRTAVINAASGRQTVDEALKDAQTGGGSAHINLKVKGQDGNEVFFRIKRSTQLKK…
rhx3737	60:Q4S	MBP	QQQQSQQQQSQQQQSQQQQSQQQQSQQQQSQQQQSQQQQSQQQQSQQQQSQQQQSQQQQS	mEos3.1	MSKIEEGKLVIWINGDKGYNGLAEVGKKFEKDTGIKVTVEHPDKLEEKFPQVAATGDGPDIIFWAHDRFGGYAQSGLLAEITPDKAFQDKLYPFTWDAVRYNGKLIAYPIAVEALSLIYNKDLLPNPPKTWEEIPALDKELKAKGKSALMFNLQEPYFTWPLIAADGGYAFKYENGKYDIKDVGVDNAGAKAGLTFLVDLIKNKHMNADTDYSIAEAAFNKGETAMTINGPWAWSNIDTSKVNYGVTVLPTFKGQPSKPFVGVLSAGINAASPNKELAKEFLENYLLTDEGLEAVNKDKPLGAVALKSYEEELAKDPRIAATMENAQKGEIMPNIPQMSAFWYAVRTAVINAASGRQTVDEALKDAQTGGGSAHINLKVKGQDGNEVFFRIKRSTQLKK…
rhx0935				mEos3.1	MDPAFLYKVVMGCRNSISSSPEAAAREAAAREAAAREAAARGGGRINGGGGGAMSAIKPDMKIKLRMEGNVNGHHFVIDGDGTGKPFEGKQSMDLEVKEGGPLPFAFDILTTAFHYGNRVFAKYPDNIQDYFKQSFPKGYSWERSLTFEDGGICNARNDITMEGDTFYNKVRFYGTNFPANGPVMQKKTLKWEPSTEKMYVRDGVLTGDVEMALLLEGNAHYRCDFRTTYKAKEKGVKLPGAHFVDHCIEILSHDKDYNKVKLYEHAVAHSGLPDNARR
