## Supplementary material for "The polyglutamine amyloid nucleus in living cells is a monomer with competing dimensions of order": Table S3

### Sheet: Sheet1
plasmid ID	plasmid annotation	Rnq1 status	c^2 / 10^3	EC50 (AFU x 10^6)	Fraction Cells Nucleated	delta	Cmin	EC50_errs	delta_errs
rhx4027	28:Q3S	[RNQ+]	0.285595	414.25	0.139625	0.879943	0	4.53873	4.22984e-05
			0.321711	407.222	0.185643	0.870367	0	5.07355	4.73798e-05
			0.333757	415.339	0.16098	0.875176	0	5.37374	4.22399e-05
			0.416487	409.735	0.169	0.890885	0	5.77887	5.91654e-05
			0.495097	378.545	0.173699	0.900288	0	5.77187	8.34859e-05
			0.435748	413.746	0.153385	0.892401	0	5.76514	7.68364e-05
			0.396619	325.791	0.1752	0.881391	0	4.38536	6.1911e-05
			0.445166	320.875	0.175742	0.851617	0	4.49336	6.16706e-05
rhx4026	30:Q3S	[RNQ+]	0.586004	186.971	0.325546	0.923725	0	3.43735	0.000113176
			0.408015	241.44	0.285583	0.920018	0	3.2677	7.01391e-05
			0.511493	210.828	0.310996	0.941982	0	3.67216	7.83827e-05
			0.846599	151.268	0.428155	0.943188	0	3.2897	0.000135403
			0.353732	239.573	0.256499	0.956201	0	3.43811	5.86102e-05
			0.50467	202.415	0.300364	0.965618	0	3.26549	9.03275e-05
			0.425334	180.729	0.323349	0.963347	0	2.82537	8.50811e-05
			0.6493	169.326	0.334853	0.960663	0	3.51648	0.000107882
rhx3438	32:Q3S	[RNQ+]	0.678007	143.995	0.358845	0.983844	0	3.03504	0.000126564
			0.522003	146.08	0.392297	0.974617	0	2.37957	8.48882e-05
			0.549936	149.611	0.369454	0.957917	0	2.31639	9.26555e-05
			0.308067	180.341	0.305322	1.04623	0	2.22706	7.34475e-05
			0.721925	112.928	0.454922	0.966073	0	2.31339	0.00013671
			0.34061	186.052	0.30661	1.01705	0	2.40129	7.3506e-05
			0.527464	136.402	0.362777	0.994072	0	2.05927	0.000109173
			0.34196	171.211	0.308628	1.0393	0	2.19361	6.68066e-05
rhx3109	34:Q3S	[RNQ+]	0.706406	87.4197	0.46577	0.997501	0	1.77207	0.000128044
			0.360856	107.509	0.40024	0.985862	0	1.44243	7.36603e-05
			0.72339	89.1312	0.447363	1.0184	0	1.66873	0.000168179
			0.480888	119.776	0.366384	1.02271	0	2.17804	9.86785e-05
			0.64125	116.417	0.379651	1.02386	0	2.05834	0.000150098
			0.745488	101.07	0.410535	1.02631	0	1.97033	0.000160535
			0.349228	129.587	0.316569	1.06434	0	1.84016	7.85649e-05
			0.546524	112.52	0.363257	1.03287	0	2.10548	0.000114256
rhx3110	36:Q3S	[RNQ+]	1.1154	56.3489	0.5252	0.9586	0	1.25178	0.000215343
			0.647895	73.0391	0.453068	1.01706	0	1.44293	0.000138667
			1.01556	58.1154	0.561451	0.942954	0	1.30139	0.000184189
			0.63816	91.6644	0.417221	1.11124	0	1.87632	0.000157357
			1.15074	61.759	0.525463	1.00133	0	1.67528	0.000212749
			0.969299	86.1152	0.429655	1.11907	0	1.99469	0.000262845
			0.868227	75.7318	0.433857	1.12591	0	1.80625	0.000217667
			0.88302	78.573	0.423086	1.09921	0	1.94481	0.000208921
rhx3111	38:Q3S	[RNQ+]	1.13878	26.815	0.709775	0.825149	0	0.644107	0.00014126
			1.50476	49.7533	0.559866	1.06258	0	1.44721	0.000378058
			1.43878	45.7135	0.609247	0.963114	0	1.15866	0.000279069
			1.47405	36.8064	0.652936	0.943479	0	1.03953	0.000254608
			1.5971	52.4607	0.638707	0.882677	0	1.30447	0.000268929
			1.2742	34.0066	0.679661	0.888508	0	0.844849	0.000222489
			1.61622	41.9606	0.595597	1.00833	0	1.30554	0.000334999
			1.20689	31.6758	0.653179	0.885113	0	0.731599	0.000198043
rhx3292	40:Q3S	[RNQ+]	0.404806	11.5114	0.867033	0.711781	0	0.135115	4.1709e-05
			0.279135	10.9106	0.886482	0.830453	0	0.128109	3.50787e-05
			2.3057	24.6097	0.706845	0.918565	0	0.82661	0.000364755
			1.45256	18.467	0.782557	0.761575	0	0.485067	0.000174065
			1.26579	17.5905	0.793908	0.764549	0	0.376626	0.00012362
			2.63148	24.5993	0.701341	0.935275	0	0.870976	0.000449804
			0.606079	13.9364	0.832963	0.724226	0	0.201026	6.55257e-05
			2.48038	20.6385	0.700263	0.899717	0	0.724342	0.000426682
